# High-Throughput Library Transgenesis in *Caenorhabditis elegans* via Transgenic Arrays Resulting in Diversity of Integrated Sequences (TARDIS)

**DOI:** 10.1101/2022.10.30.514301

**Authors:** Zachary C. Stevenson, Megan J. Moerdyk-Schauwecker, Stephen A. Banse, Dhaval S. Patel, Hang Lu, Patrick C. Phillips

**Affiliations:** Institute of Ecology and Evolution, University of Oregon, Eugene, OR 97403, United States of America; School of Chemical & Biomolecular Engineering, Georgia Institute of Technology, Atlanta, GA 30332, United States of America; Petit Institute for Bioengineering and Bioscience, Georgia Institute of Technology, United States, Atlanta, GA 30332, United States of America; NemaLife Inc., Lubbock, TX, 79409

## Abstract

High-throughput transgenesis using synthetic DNA libraries is a powerful method for systematically exploring genetic function. Diverse synthesized libraries have been used for protein engineering, identification of protein-protein interactions, characterization of promoter libraries, developmental and evolutionary lineage tracking, and various other exploratory assays. However, the need for library transgenesis has effectively restricted these approaches to single-cell models. Here we present Transgenic Arrays Resulting in Diversity of Integrated Sequences (TARDIS), a simple yet powerful approach to large-scale transgenesis that overcomes typical limitations encountered in multicellular systems. TARDIS splits the transgenesis process into a two-step process: creation of individuals carrying experimentally introduced sequence libraries, followed by inducible extraction and integration of individual sequences/library components from the larger library cassette into engineered genomic sites. Thus, transformation of a single individual, followed by lineage expansion and functional transgenesis, gives rise to thousands of genetically unique transgenic individuals. We demonstrate the power of this system using engineered, split selectable TARDIS sites in Caenorhabditis elegans to generate (1) a large set of individually barcoded lineages and (2) transcriptional reporter lines from pre-defined promoter libraries. We find that this approach increases transformation yields up to approximately 1000-fold over current single-step methods. While we demonstrate the utility of TARDIS using C. elegans, in principle the process is adaptable to any system where experimentally generated genomic loci landing pads and diverse, heritable DNA elements can be generated.
