## Supplementary file 6 for "High-Throughput Library Transgenesis in *Caenorhabditis elegans* via Transgenic Arrays Resulting in Diversity of Integrated Sequences (TARDIS)"

### Sheet: Sheet1
Primer Name	Sequence (5'->3')	Purpose
MS120	TGTAAAACGACGGCCAGT	Forward primer for promoter array profiling (mScarlet-I)
MS535	TAGATCCTTCCATGTGAACC	Reverse primer for promoter array profiling (mScarlet-I)
MS539	GGACTCTCGCACGGAAGAG	Forward primer for generic promoter genotyping (mScarlet-I)
MS58	GCCCAGGAGAACACGTTAG	Reverse primer for generic promoter genotyping (mScarlet-I)
MS376	CGTCTGCTGCTCCATACAAG	wt primer for generic promoter genotyping (mScarlet-I)
ZCS96	CAGATGATGAGCCAAGAAGAGTT	Forward primer for generic promoter genotyping (mNeonGreen)
MS632	GAGAGCTTGGTTGGGTTGG	Reverse primer for generic promoter genotyping (mNeonGreen)
ZCS114	TTGAGAGAGTTGAGGGAACTCATAGA	wt primer for generic promoter genotyping (mNeonGreen)
MS769	GGTCATCTCCTGATGTCTCTAGG	Forward primer for ceh-20p
MS766	CGATCGATATTGCTAACGCGAC	Forward primer for ceh-40p
MS699	GCGAGTACACCTGGTTTACAG	Forward primer for egl-46p
MS760	GTATTAAACCGGATGCCATTCAC	Forward primer for hlh-16p
MS700	CAAGCAAGTCTGGAACCTAGAG	Forward primer for nhr-67p
MS770	GACTTCGGTGCATCAGTTCAG	Forward primer for ceh-43p
MS768	CGGATTGCAACCGTCACATC	Forward primer for mdl-1p
MS762	GACTTCTGGAGAGACATTCGAG	Forward primer for egl-43p
MS765	CAAGTTGTGCAATGGATCGAG	Forward primer for aha-1p
MS767	GGAGAAGCTTGCAGAGATCATG	Forward primer for ceh-10p
MS761	GCATTGACCGTAGAATGATAGC	Forward primer for ahr-1p
MS772	CTGGCTGAATGTTGACTGCC	Forward primer for lin-11p
MS771	CTGATACCCGAACAGCAATCG	Forward primer for daf-7p
MS759	AGTTCCCTCGTATGGACGTC	Reverse primer for mScarlet-I
