## Supplementary file 5 for "High-Throughput Library Transgenesis in *Caenorhabditis elegans* via Transgenic Arrays Resulting in Diversity of Integrated Sequences (TARDIS)"

### Sheet: Sheet1
Primer Name	Sequence (5'->3')	Purpose
ZCS482	ACACTCTTTCCCTACACGACGCTCTTCCGATCT	Forward primer for amplicon one - array
ZCS67	ATTTTTGCTTTCGTCGTAAATCTACACA	Forward primer for amplicon one - integrant
ZCS410	CGCTAGCACGTCAATCAGTCNNNNNNNNNNGTGACTGGAGTTCAGACGTGTGCTCTTCCGATCT	Reverse primer for amplicon one - array and integrant (also adds UMI)
ZCS409	AATGATACGGCGACCACCGAGATCTACACTCTTTCCCTACACGACGCTCTTCCGATCT	Forward primer for amplicon two
Primer Name	Sequence (5'->3')	Purpose	ID Number	NextSeq Expeirment (GC3F-ZS-6254---5988)	NovaSeq Experiment (GC3F-ZS-6543---6173)
ZCS503	caagcagaagacggcatacgagatATCGTCTCcgctagcacgtcaatcagtc	Index primer	1		Single Worm 2 for Array 1 PX816
ZCS504	caagcagaagacggcatacgagatTCGACAAGcgctagcacgtcaatcagtc	Index primer	2		Single Worm 3 for Array 1 PX816
ZCS505	caagcagaagacggcatacgagatCCTTGGAAcgctagcacgtcaatcagtc	Index primer	3		Single Worm 4 for Array 1 PX816
ZCS506	caagcagaagacggcatacgagatATCATGCGcgctagcacgtcaatcagtc	Index primer	4		Single Worm 5 for Array 1 PX816
ZCS507	caagcagaagacggcatacgagatTGTTCCGTcgctagcacgtcaatcagtc	Index primer	5		Single Worm 6 for Array 1 PX816
ZCS508	caagcagaagacggcatacgagatATTAGCCGcgctagcacgtcaatcagtc	Index primer	6		Single Worm 2 for Array 2 PX817
ZCS509	caagcagaagacggcatacgagatCGATCGATcgctagcacgtcaatcagtc	Index primer	7		Single Worm 3 for Array 2 PX817
ZCS510	caagcagaagacggcatacgagatGATCTTGCcgctagcacgtcaatcagtc	Index primer	8		Single Worm 4 for Array 2 PX817
ZCS511	caagcagaagacggcatacgagatAGGATAGCcgctagcacgtcaatcagtc	Index primer	9		Single Worm 5 for Array 2 PX817
ZCS512	caagcagaagacggcatacgagatGTAGCGTAcgctagcacgtcaatcagtc	Index primer	10		Single Worm 6 for Array 2 PX817
ZCS513	caagcagaagacggcatacgagatAGAGTCCAcgctagcacgtcaatcagtc	Index primer	11		Single Worm 2 for Array 3 PX818 profile 1
ZCS514	caagcagaagacggcatacgagatGCTACTCTcgctagcacgtcaatcagtc	Index primer	12		Single Worm 3 for Array 3 PX818 profile 1
ZCS515	caagcagaagacggcatacgagatCTCTGGATcgctagcacgtcaatcagtc	Index primer	13		Single Worm 4 for Array 3 PX818 profile 2
ZCS516	caagcagaagacggcatacgagatAGATCGTCcgctagcacgtcaatcagtc	Index primer	14		Single Worm 5 for Array 3 PX818 profile 2
ZCS517	caagcagaagacggcatacgagatGCTCAGTTcgctagcacgtcaatcagtc	Index primer	15		Single Worm 6 for Array 3 PX818 profile 2
ZCS519	caagcagaagacggcatacgagatTATGGCACcgctagcacgtcaatcagtc	Index primer	17	Replicate 1 Parental Array
ZCS520	caagcagaagacggcatacgagatTCGGATTCcgctagcacgtcaatcagtc	Index primer	18	Replicate 2 Parental Array
ZCS521	caagcagaagacggcatacgagatAACAGCGAcgctagcacgtcaatcagtc	Index primer	19	Replicate 3 Parental Array
ZCS522	caagcagaagacggcatacgagatCCAACGAAcgctagcacgtcaatcagtc	Index primer	20	Replicate 4 Parental Array
ZCS523	caagcagaagacggcatacgagatCAGTGCTTcgctagcacgtcaatcagtc	Index primer	21	Replicate 1 F1 Integration
ZCS524	caagcagaagacggcatacgagatGATCAAGGcgctagcacgtcaatcagtc	Index primer	22	Replicate 2 F1 Integration
ZCS525	caagcagaagacggcatacgagatTCTTCGACcgctagcacgtcaatcagtc	Index primer	23	Replicate 3 F1 Integration
ZCS526	caagcagaagacggcatacgagatATCGTGGTcgctagcacgtcaatcagtc	Index primer	24	Replicate 4 F1 Integration
ZCS528	caagcagaagacggcatacgagatAGTTGTGCcgctagcacgtcaatcagtc	Index primer	26	Single Worm 1 for Array 1 PX816
ZCS529	caagcagaagacggcatacgagatAATGACGCcgctagcacgtcaatcagtc	Index primer	27	Single Worm 1 for Array 2 PX817
ZCS530	caagcagaagacggcatacgagatTACCGGATcgctagcacgtcaatcagtc	Index primer	28	Single Worm 1 for Array 3 PX818 profile 2
ZCS538	caagcagaagacggcatacgagatGAAGTGCTcgctagcacgtcaatcagtc	Index primer	36	Injection Mix Sample
