## Supplementary file 4 for "High-Throughput Library Transgenesis in *Caenorhabditis elegans* via Transgenic Arrays Resulting in Diversity of Integrated Sequences (TARDIS)"

### Sheet: Sheet1
Primer Name	Sequence (5'->3')	Purpose
ZCS422	CTACACGACGCTCTTCCGATCTNNNCNNTNTNANNNNAGATCGGAAGAGCACACGTCTG	Barcode oligo
ZCS285	TGACCGCCACATCCGTAGAGA	Forward primer for left barcode homology arm
ZCS275	CGTCGGCGCAGGAGTT	Reverse primer for left barcode homology arm
ZCS276	GTCTACCGTCACTTCGCCTCC	Forward primer for right barcode homology arm
ZCS286	GAGGACGGCTGGGAGCTC	Reverse primer for right barcode homology arm
ZCS414	GATACGTCCTCCGTGTCAACTCCTGCGCCGACGGATTCTACAAGGTAAGTTTAAACATATACACTCTTTCCCTACACGACGCTCTTCCGATCT	Forward primer for converting barcode oligo to double stranded and adding homology arm overlap
ZCS415	ATTGGGAGGGCGGCGGAGGCGAAGTGACGGTAGACGTAACGGTCCTGAAAATTTAAATAGTGACTGGAGTTCAGACGTGTGCTCTTCCGATCT	Reverse primer for converting barcode oligo to double stranded and adding homology arm overlap
