## Supplementary file 3 for "High-Throughput Library Transgenesis in *Caenorhabditis elegans* via Transgenic Arrays Resulting in Diversity of Integrated Sequences (TARDIS)"

### Sheet: Sheet1
Primer Name	Sequence (5'->3')	Purpose
MS58	GCCCAGGAGAACACGTTAG	PX740 Sanger validation
MS59	GCTTATCTCGAATGAGACCCTTG	PX740 Sanger validation
MS249	CTTGGCACGTGGACGGGT	PX740 Sanger validation
MS260	ACGTCTACCACTGGCAAAC	PX740 Sanger validation
