## Supplementary file 2 for "High-Throughput Library Transgenesis in *Caenorhabditis elegans* via Transgenic Arrays Resulting in Diversity of Integrated Sequences (TARDIS)"

### Sheet: Sheet1
Primer Name	Sequence (5'->3')	Purpose
ZCS160	CATGCCTGCAGGTCGACTCTAGAGGATCCCCTACAGGTCGACTCTAGAGGATCA	Forward primer for hsp-16.41p with vector overlap
MS53	ATTTTTTCTACCGGTACCAATACG	Reverse primer for hsp-16.41p
ZCS98	GTGAGTCGTATTGGTACCGGTAGAAAAAATATGGACAAAAAATACAGCATCGGAC	Forward primer for Cas9 with hsp-16.41p overlap
ZCS161	GACGGCCAGTGAATTCGAGCTCGGTACCCGTGAGACTTTTTTCTTGGCGGCA	Reverse primer for tbb-2 3' UTR with vector overlap
ZCS149	GGGATCCTCTAGAGTCGACCTGC	Forward primer for linearization of pUC19
ZCS150	CGGGTACCGAGCTCGAATTCAC	Reverse primer for linearization of pUC19
ZCS239	GGTCGACTCTAGAGGATCCCATTATACATAGTTGATAATTCACTGGCC	Forward primer for U6p with vector overlap
ZCS240	GAATTCGAGCTCGGTACCCGATTCGCCATTCAGGCTGC	Reverse primer for gRNA scaffold with vector overlap
ZCS324	GCAGAGCGCAGATACCAAATACT	Forward primer for pUC19 backbone
ZCS325	ACGGCTACACTAGAAGAACAGTATTTG	Reverse primer for pUC19 backbone
ZCS173	GCGAAGTGACGGTAGACCGTGTTTTAGAGCTAGAAATAGCAAGTTAAAATAAGGC	Forward primer for adding guide sequence GCGAAGTGACGGTAGACCGT to pZCS11
ZCS174	GCTCTAAAACACGGTCTACCGTCACTTCGCCAAGACATCTCGCAATAGGAGGTG	Reverse primer for adding guide sequence GCGAAGTGACGGTAGACCGT to pZCS11
ZCS164	CATGCCTGCAGGTCGACTCTAGAGGATCCCACTGGCCGTCGTTTTACAATTT	Forward primer for neomycin resistance cassette with vector overlap
ZCS165	GACGGCCAGTGAATTCGAGCTCGGTACCCGAAACAGTTATGTTTGGTATATTGGGAATG	Reverse primer for neomycin resistance cassette with vector overlap
ZCS138	CTGCCCTCGATTGTCTATCTTCCATTC	Forward primer for removal of let-858 terminator from pMS4
ZCS139	TGAGAATGGAAGATAGACAATCGAGGGCAGCCTCGGAGATAAGCTTTTGCTCTCC	Reverse primer for removal of let-858 terminator from pMS4
MS245	GGGAATGCTTGAAAGGATTTTG	Forward primer for pZCS30 backbone fragment 1
ZCS140	CGGTCTTCTGTATAACTACAAAAAAGAATAAAAA	Reverse primer for pZCS30 backbone fragment 1
ZCS145	AAGTTTAAAATAACTTCGTATAGCATACATTATACGAAGTTATTTTCAGGGAGAGCAAA	Forward primer for pZCS30 backbone fragment 2
MS56	GATAAATGCAAAATCCTTTCAAGC	Reverse primer for pZCS30 backbone fragment 2
ZCS141	TATTCTTTTTTGTAGTTATACAGAAGACCGATTTTTGCTTTCGTCGTAAATCTACACA	Forward primer for rps-0p::5'ΔHygR with vector overlap
ZCS154	CGTCGGCGCAGGAGTTG	Reverse primer for rps-0p::5'ΔHygR
ZCS155	ACGTCCTCCGTGTCAACTCCTGCGCCGACGGTCTACCGTCACTTCGCCTC	Forward primer for 3'ΔHygR with 5'ΔHygR overlap
ZCS144	TGTATGCTATACGAAGTTATTTTAAACTTACTAAAAATTGCGGTCATAAACTGAAACGT	Reverse primer for 3'ΔHygR::unc-54 3' UTR with vector overlap
DSP49	CAGTCCAGTTACGCTGGAGTCTGAGGCTCGTCCTGAATGATATGCGGCCGCATGGTTTCCAAGGGAGAGGC	Forward primer for mScarlet-I and mNeonGreen with vector overlap
DSP42	CTGATCGTGGACCGATCATACGTATAATGCCGTAAGATCATCGCAGCACAGC	Reverse primer for mScarlet-I and mNeonGreen with vector overlap
DSP41	GGAATGGATGAGCTTTACAAGTCCCGTACGCGTAAGGCCAACCCAACCAAG	Forward primer for egl-13 NLS with mScarlet-I overlap
MS363	GACAGTCCTGCCGAGGTGGGTTTTAGAGCTAGAAATAGCAAGT	Forward primer for generation of pMS84 from pZCS2 by site directed mutagenesis
MS8	CAAGACATCTCGCAATAGG	Reverse primer for site directed mutagenesis of pZCS2 and pDD162 for guide insertion
DSP1	CCTGATTCCATGATGGTAGCAAACTCACTTCGTCAAGTTTATAACTTCGTATAAAGTATCCTATACGAAGTTATTGAGCCAATTTATCCAAG	Forward primer for Cbr-unc-119 with addition of lox2272 site and vector overlap
DSP2	GATACTTTATACGAAGTTATCAGTTGAAATTGAAAATGAGTTAAAGTTGGAGTTTTTATTG	Reverse primer for Cbr-unc-119
DSP3	CTCATTTTCAATTTCAACTGATAACTTCGTATAAAGTATCCTATACGAAGTTATGTAAAACGACGGCCAGTCCG	Forward primer for MCS with Cbr-unc-119 overlap
DSP4	TATCGAAACAAACACTGATCTTACTTGCACTTACCACTTTCAGGAAACAGCTATGACCATGATTACG	Reverse primer for MCS with addition of lox2272 site and vector overlap
DSP12	ACGTCACCATGGGAAGCTTCGTGGATCCAGATATCCTGCAATAACTTCGTATAGCATACATTATACGAAGTTATTAAAAATTGCGGTCATAAACTG	Forward primer for unc-54 3' UTR with inversion of loxP site and MCS overlap
DSP271	GGAAGTGGTCCTCCTTTAGTAACCCTCCACCTCGGCAGGACTGTCCGCAGCTCTCGGAGGGCG	Reverse primer for 3'ΔHygR with addition of guide site and mScarlet-I overlap
DSP161	GACAGTCCTGCCGAGGTGGAGGGTTACTAAAGGAGGACCACTTCCATTCTCT	Forward primer for mScarlet-I with guide overlap
DSP162	AAACAGCTATGACCATGATTACGCCAAGCTACGTAATACGACTCATGAGACTTTTTTCTTGGCGGC	Reverse primer for mScarlet-I with MCS overlap
DSP163	CATGGTATAAAGTGAATCAGTTTTAGAGCTAGAAATAGCAAGTTAAAATAAGGCTAGTCCG	Forward primer for generation of pDSP45 from pDD162 by site directed mutagenesis
DSP136	CGCGCGTTTCGGTGATGACGGTGAAAACCTCTGACACATGCAGCTCCCGGAACAACATTTACTTTTAAATTTTAAAAGCTTAAAAGCTTTAGTCG	Forward primer for chromosomal region II:9830799-9831548 with vector overlap
DSP138	TAAAGTATCCTATACGAAGTTATAAATTTAAATAAAATTACTTTATTATAATCATCATGGTATAAAGTGA	Reverse primer for chromosomal region II:9830799-9831548 with lox2272 overlap
DSP139	TAAAGTAATTTTATTTAAATTTATAACTTCGTATAGGATACTTTATACGAAGTTATTAAAAATTGCGGTCATAAACTGAAACG	Forward primer for SEC with addition of lox2272 site and homology arm overlap
DSP140	TTACGGACTGGCCGTCGTTTTACATAACTTCGTATAAAGTATCCTATACGAAGTTATCTGCCCTCGATTGTCTATCTTCC	Reverse primer for SEC with addition of lox2272 site and MCS overlap
DSP141	ATAACTTCGTATAGGATACTTTATACGAAGTTATGTAAAACGACGGCCAGTCCGTAATACG	Forward primer for MCS with lox2272 overlap
DSP142	TTCACTTAAAATATTCAATGAAATTAACTTTATTCAATAAATTACTTTGCAGGATATCTGGATCCACGAAGC	Reverse primer for MCS with homology arm overlap
DSP143	CTTCGTGGATCCAGATATCCTGCAAAGTAATTTATTGAATAAAGTTAATTTCATTGAATATTTTAAGTG	Forward primer for chromosomal region II:9831573-9832322 with MCS overlap
DSP137	CGCGGCCTTTTTACGGTTCCTGGCCTTTTGCTGGCCTTTTGCTCACATGTGAAAATGCAGTGGCTATTGCTGTCAG	Reverse primer for chromosomal region II:9831573-9832322 with vector overlap
DSP173	ACATGTGAGCAAAAGGCCAGC	Forward primer for linearization of pDSP1
DSP174	ACTCCGGGAGCTGCATG	Reverse primer for linearization of pDSP1
DSP144	CCAGCCCCTATCCGCCCATAATTCACTTTATACCATGATGATTAT	Forward mutagenic primer for generation of pDSP47
DSP145	AACGTAGATTGGTGGCACCAATTTCATAGTGGGACGAGATGTGGTTG	Reverse mutagenic primer for generation of pDSP47
DSP171	GTAAAACGACGGCCAGTCCGTAATACGACTCACTTAAGGATAACTTCGTATAGTATACCTTATACGAAGTTATCAGTTGAAATTGAAAATG	Forward primer for 3'ΔCbr-unc-119(+) with addition of loxN site
DSP172	CATGGAGAGAATTGAAGATCTCCCCTCCACCTCGGCAGGACTGTCCATGAAAGCCGAGCAACAACGATCGATTC	Reverse primer for 3'ΔCbr-unc-119(+) with addition of guide site and mNeonGreen overlap
DSP155	GACAGTCCTGCCGAGGTGGAGGGGAGATCTTCAATTCTCTCCATGGATCCT	Forward primer for 3'ΔmNeonGreen with guide overlap
DSP156	TGGATCCACGAAGCTTCCCATGGTGACGTCACCGGTTCTAGATACTGAGACTTTTTTCTTGGCGGCACAA	Reverse primer for 3'ΔmNeonGreen with homology arm overlap
MS363	GACAGTCCTGCCGAGGTGGGTTTTAGAGCTAGAAATAGCAAGT	Forward primer for adding guide sequence GACAGTCCTGCCGAGGTGG to pZCS2
DSP27	CAGTTACGCTGGAGTCTGAGGCTCGTCCTGAATGATATGCGCCATTGTCCGTCAGGACATTGTTG	Forward primer for 5'ΔHygR with vector overlap
DSP28	CGGACTGGCCGTCGTTTTACATAACTTCGTATAATGTATGCTATACGAAGTTATATTTTTGCTTTCGTCG	Reverse primer for rps-0p with addition of loxP and MCS overlap
DSP29	CTTCGTATAGCATACATTATACGAAGTTATGTAAAACGACGGCCAGTCCG	Forward primer for MCS with loxP overlap
DSP30	GCCTCTCCCTTGGAAACCATCAGGAAACAGCTATGACCATGATTACG	Reverse primer for MCS with mScarlet-I/mNeonGreen overlap
DSP31	ATGGTCATAGCTGTTTCCTGATGGTTTCCAAGGGAGAGGCTGTTATCAAG	Forward primer for mScarlet-I/mNeonGreen with MCS overlap
DSP32	AGCTGACTAGATAATCTAGCTGATCGTGGACCGATCATACAACTGGCTTCTTAGCCTTGTAAGT	Reverse primer for 5'ΔmScarlet-I with vector overlap
DSP33	CAGTTACGCTGGAGTCTGAGGCTCGTCCTGAATGATATGCGTTGCTCCGACCGTTTTGAGT	Forward primer for 5'ΔCbr-unc-119(+) with vector overlap
DSP52	TTACGGACTGGCCGTCGTTTTACATAACTTCGTATAAGGTATACTATACGAAGTTATTGAGCCAATTTATCCAAGTCC	Reverse primer for 5'ΔCbr-unc-119(+) with loxN addition and vector overlap
DSP53	GCTCAATAACTTCGTATAGTATACCTTATACGAAGTTATGTAAAACGACGGCCAGTCCGTAATACGACTCACTTAAGG	Forward priner for MCS with loxN addition and 5'ΔCbr-unc-119(+) overlap
DSP36	AGCTGACTAGATAATCTAGCTGATCGTGGACCGATCATACGTAGTTGGCAGCCATTGGCT	Reverse primer for 5'ΔmNeonGreen with vector overlap
DSP59	ATGGTTTCCAAGGGAGAGGCT	Forward primer for linearization of pDSP15 and pDSP16
DSP60	CCTTAAGTGAGTCGTATTACGGACTGG	Reverse primer for linearization of pDSP15 and pDSP16
EA1	TGTAAAACGACGGCCAGTCCGTAATACGACTCACTTAAGGTGTGATGCATATCGATTTGAGGGTTGGAAT	Forward primer for ceh-20p with MCS overlap
EA2	TCATGAATTCCTTGATAACAGCCTCTCCCTTGGAAACCATTTTCTGAAATTAATAATTAGATTCTAAAAAAAAGTTAAAAATTTGAA	Reverse primer for ceh-20p with mScarlet-I/mNeonGreen overlap
EA5	TGTAAAACGACGGCCAGTCCGTAATACGACTCACTTAAGGTGTTGTACTGAAATTTAAAAAAAATTATAGGTATTGTATAACCAGTTGA	Forward primer for ceh-40p with MCS overlap
EA6	TCATGAATTCCTTGATAACAGCCTCTCCCTTGGAAACCATGTCTACAATAAACCAGAATTAATGATAAATGACAGG	Reverse primer for ceh-40p with mScarlet-I/mNeonGreen overlap
EA7	TGTAAAACGACGGCCAGTCCGTAATACGACTCACTTAAGGTGATTTTTGCCAGAAATGTTACGCTCAATTTCAT	Forward primer for egl-46p with MCS overlap
EA8	TCATGAATTCCTTGATAACAGCCTCTCCCTTGGAAACCATGGCCTTCTGAAATCAAAACG	Reverse primer for egl-46p with mScarlet-I/mNeonGreen overlap
EA9	TGTAAAACGACGGCCAGTCCGTAATACGACTCACTTAAGGCTGGAACATCAGAAATTTGAGACTTCAAAATC	Forward primer for hlh-16p with MCS overlap
EA10	TCATGAATTCCTTGATAACAGCCTCTCCCTTGGAAACCATAATCGGAGATGAAGCTGTCGG	Reverse primer for hlh-16p with mScarlet-I/mNeonGreen overlap
EA11	TGTAAAACGACGGCCAGTCCGTAATACGACTCACTTAAGGTTTATTTGAGTTACTGTAAATGTGAATTGAATTAGATACAAATTTCAAGC	Forward primer for nhr-67p with MCS overlap
EA12	TCATGAATTCCTTGATAACAGCCTCTCCCTTGGAAACCATTCTTGGCGCCAGATTCATTAAT	Reverse primer for nhr-67p with mScarlet-I/mNeonGreen overlap
EA17	TGTAAAACGACGGCCAGTCCGTAATACGACTCACTTAAGGAATTTAAGCGAGCGCGGT	Forward primer for ceh-43p with MCS overlap
EA18	TCATGAATTCCTTGATAACAGCCTCTCCCTTGGAAACCATCTGAAAAAGAAAGTAATTAAAAATATACAAAATTAAGAACTGAAG	Reverse primer for ceh-43p with mScarlet-I/mNeonGreen overlap
EA19	TGTAAAACGACGGCCAGTCCGTAATACGACTCACTTAAGGTGTGTATATGTTTGTGCCAGTCAGC	Forward primer for mdl-1p with MCS overlap
EA20	TCATGAATTCCTTGATAACAGCCTCTCCCTTGGAAACCATTGCAAACAAGGAATAACAACTGG	Reverse primer for mdl-1p with mScarlet-I/mNeonGreen overlap
EA21	TGTAAAACGACGGCCAGTCCGTAATACGACTCACTTAAGGAGTAGTTAAAAAAATAACCGCCAAAATATGGTGA	Forward primer for egl-43p with MCS overlap
EA22	TCATGAATTCCTTGATAACAGCCTCTCCCTTGGAAACCATCCTGAAAACTTAGGAAACTGTACGT	Reverse primer for egl-43p with mScarlet-I/mNeonGreen overlap
EA23	TGTAAAACGACGGCCAGTCCGTAATACGACTCACTTAAGGTCTGAAAACTATAAAGAAAAGTTTTTTTCTGTCGAAAAGAAGAAT	Forward primer for aha-1p with MCS overlap
EA24	TCATGAATTCCTTGATAACAGCCTCTCCCTTGGAAACCATCCCCCATCATCCTAAAGAAATATTGA	Reverse primer for aha-1p with mScarlet-I/mNeonGreen overlap
EA25	TGTAAAACGACGGCCAGTCCGTAATACGACTCACTTAAGGCATCTCGATGGCAATGTCAGA	Forward primer for ceh-10p with MCS overlap
EA26	TCATGAATTCCTTGATAACAGCCTCTCCCTTGGAAACCATCACAAGAGAAAAGTGGCTG	Reverse primer for ceh-10p with mScarlet-I/mNeonGreen overlap
EA27	TGTAAAACGACGGCCAGTCCGTAATACGACTCACTTAAGGGTGTTTTTGAAGTTTTACCGTTTTTTTTTCTTATTTTTTACTGA	Forward primer for ahr-1p with MCS overlap
EA28	TCATGAATTCCTTGATAACAGCCTCTCCCTTGGAAACCATTTCACAAATTCGAACGTCTGTTTAACCT	Reverse primer for ahr-1p with mScarlet-I/mNeonGreen overlap
EA29	TGTAAAACGACGGCCAGTCCGTAATACGACTCACTTAAGGCATCTGTGTCGGTTTCTCACAT	Forward primer for lin-11p with MCS overlap
EA30	TCATGAATTCCTTGATAACAGCCTCTCCCTTGGAAACCATTGAGAAGGGAGTAAAAGGAGGAGG	Reverse primer for lin-11p with mScarlet-I/mNeonGreen overlap
DSP61	GTAAAACGACGGCCAGTCCGTAATACGACTCACTTAAGGGTTAAATAAACTGGTCAGCTTTCAGCTTAAACG	Forward primer for daf-7p with MCS overlap
DSP62	CATGAATTCCTTGATAACAGCCTCTCCCTTGGAAACCATGGCTGAACTTCAAGCGGGCTGAACCGGGCAG	Reverse primer for daf-7p with mScarlet-I/mNeonGreen overlap
