## Supplementary file 1 for "High-Throughput Library Transgenesis in *Caenorhabditis elegans* via Transgenic Arrays Resulting in Diversity of Integrated Sequences (TARDIS)"

### Sheet: Sheet1
Plasmid name	Insert	Source
pCFJ150-Cas9	eft-3p::Cas9(dpiRNA)::tbb-2 3'UTR	Zhang et al., 2018 (Addgene #107940)
pCFJ1663	Minimal Mos + HygR + MCS	Addgene #51484
pCFJ910	Minimal Mos + NeoR + MCS	Addgene #44481
pDD162	eft-3p::Cas9 + empty sgRNA	Dickinson et al., 2013 (Addgene #47549)
pDD282	GFP^SEC^3xFlag	Dickinson et al., 2015 (Addgene #66823)
pDSP1	Modified pUCIDT-KAN backbone	This work
pDSP15	5’Δ HygR + loxP + MCS + 5’Δ mScarlet-I	This work (Addgene # 193853)
pDSP16	5’ΔCbr-unc-119(+) + loxN + MCS + 5’ΔmNeonGreen	This work (Addgene # 193854)
pDSP18	5’Δ HygR + loxP + daf-7p::5’Δ mScarlet-I	This work
pDSP2	Modified version of pQL222 where lox2272 sites flank the Cbr-unc-119(+) gene	This work
pDSP45	Cas9 + U6p::CATGGTATAAAGTGAATCA	This work
pDSP47	lox2272 + SEC + lox2272	This work
pDSP6	SV40nls::mScarlet-I::PEST::egl-13nls::tbb-2 3’UTR	This work
pDSP61	lox2272 + Cbr-unc-119(+) + lox2272 + loxP + unc-54 3’UTR::3'Δ HygR + guide + 3’ΔmScarlet-I::PEST::egl-13nls::tbb-2 3’UTR	This work
pDSP62	lox2272 + Cbr-unc-119(+) + lox2272 + loxP + unc-54 3’UTR::3'Δ HygR + guide + 3’ΔmScarlet-I::egl-13nls::tbb-2 3’UTR	This work
pDSP63	lox2272 + SEC + lox2272 + loxN + 3'ΔCbr-unc-199(+) + guide + 3’ΔmNeonGreen::PEST::egl-13nls::tbb-2 3’UTR	This work
pDSP7	SV40nls::mNeonGreen::PEST::egl-13nls::tbb-2 3’UTR	This work
pDSP9	SV40nls::mScarlet-I::egl-13nls::tbb-2 3’UTR	This work
pEA1	5’Δ HygR + loxP + ceh-20p::5’Δ mScarlet-I	This work
pEA10	5’Δ HygR + loxP + mdl-1p::5’Δ mScarlet-I	This work
pEA11	5’Δ HygR + loxP + egl-43p::5’Δ mScarlet-I	This work
pEA12	5’Δ HygR + loxP + aha-1p::5’Δ mScarlet-I	This work
pEA13	5’Δ HygR + loxP + ceh-10p::5’Δ mScarlet-I	This work
pEA14	5’Δ HygR + loxP + ahr-1p::5’Δ mScarlet-I	This work
pEA15	5’Δ HygR + loxP + lin-11p::5’Δ mScarlet-I	This work
pEA3	5’Δ HygR + loxP + ceh-40p::5’Δ mScarlet-I	This work
pEA4	5’Δ HygR + loxP + egl-46p::5’Δ mScarlet-I	This work
pEA5	5’Δ HygR + loxP + hlh-16p::5’Δ mScarlet-I	This work
pEA6	5’Δ HygR + loxP + nhr-67p::5’Δ mScarlet-I	This work
pEA9	5’Δ HygR + loxP + ceh-43p::5’Δ mScarlet-I	This work
pMA122	hps-16.41p::peel-1::tbb-2 3' UTR	Frokjaer-Jensen et al., 2012 (Addgene #34873)
pMS4	Empty chrII insertion vector with SEC	Stevenson et al., 2020 (Addgene #154837)
pMS8	eft-3p::Cas9 + U6p::GATATCAGTCTGTTTCGTAA	Stevenson et al., 2020
pMS84	U6p::GGACAGTCCTGCCGAGGTGG	This work (Addgene # 193852)
pQL222	A modified version of pCFJ50 where the vector backbone contains Kanamycin and Zeocin resistance cassettes instead of ampicillin	Gift from Dr. QueeLim Ch’ng
pUC19	Backbone	NEB
pUCIDT-KAN	Backbone	IDT
pZCS11	U6p::(empty)gRNA	This work
pZCS16	eft-3p::wrmScarlet::tbb-2 3' UTR	Stevenson et al., 2020 (Addgene #154824)
pZCS2	U6p::(empty)gRNA (deletion in backbone)	This work
pZCS30	Intermediate ChrII insertion vector	This work
pZCS32	rps-0p::5'ΔHygR::GCGAAGTGACGGTAGACCGT::3'ΔHygR::unc-54 3' UTR	This work
pZCS36	hsp16.41p::Cas9dpiRNA::tbb-2 3'UTR	This work (Addgene # 193048)
pZCS38	rsp-27p::NeoR::unc-54 3’ UTR	This work (Addgene # 193049)
pZCS41	U6p::GCGAAGTGACGGTAGACCGT	This work (Addgene # 193050)
